# Nematode Extracellular Protein Interactome Expands Connections between Signaling Pathways

**DOI:** 10.1101/2024.07.08.602367

**Authors:** Wioletta I. Nawrocka, Shouqiang Cheng, Bingjie Hao, Matthew C. Rosen, Elena Cortés, Elana E. Baltrusaitis, Zainab Aziz, István A. Kovács, Engin Özkan

**Affiliations:** Department of Biochemistry and Molecular Biology, The University of Chicago, Chicago, IL 60637, USA; Institute for Neuroscience, The University of Chicago, Chicago, IL 60637, USA; Institute for Biophysical Dynamics, The University of Chicago, Chicago, IL 60637, USA; Department of Physics and Astronomy, Northwestern University, Evanston, IL 60208, USA; Northwestern Institute on Complex Systems, Northwestern University, Evanston, IL 60208, USA; Department of Engineering Sciences and Applied Mathematics, Northwestern University, Evanston, IL 60208, USA

**Keywords:** Protein-protein interactions, Extracellular space, Cell surface receptor, Secreted protein, High-throughput interaction assay, *Caenorhabditis elegans*

## Abstract

Multicellularity was accompanied by the emergence of new classes of cell surface and secreted proteins. The nematode *C. elegans* is a favorable model to study cell surface interactomes, given its well-defined and stereotyped cell types and intercellular contacts. Here we report our *C. elegans* extracellular interactome dataset, the largest yet for an invertebrate. Most of these interactions were unknown, despite recent datasets for flies and humans, as our collection contains a larger selection of protein families. We uncover new interactions for all four major axon guidance pathways, including ectodomain interactions between three of the pathways. We demonstrate that a protein family known to maintain axon locations are secreted receptors for insulins. We reveal novel interactions of cystine-knot proteins with putative signaling receptors, which may extend the study of neurotrophins and growth-factor-mediated functions to nematodes. Finally, our dataset provides insights into human disease mechanisms and how extracellular interactions may help establish connectomes.
