## Supplemental Table S3 for "Nematode Extracellular Protein Interactome Expands Connections between Signaling Pathways"

### Sheet: Table S3
Table S3. List of interactions observed in the high-throughout ECIA experiment using our new MaxEnt method with 2-hour absorbance measurements. Interactions with only one orientation with z>3 are labeled pink in column G. For comparison, scoring according to our old method, geometric mean of trimmed z-scores (√(z1×z2)old) (Özkan, et al. Cell, 2013), are given in H, where a score of >20 was consid…
Internal Number	Sequence Name	Protein Name	Internal Number	Sequence Name	Protein Name	MaxEnt z-score	√(z1×z2)old	Previous Evidence	Alphafold ipTM
2	F42F12.2	ZIG-2	379	Y116F11B.1	DAF-28	35.0589	76.8676	Orthologous complex in fruit flies: PMID: 10748036.	0.826
2	F42F12.2	ZIG-2	380	ZK84.6	INS-6	61.498	173.451	Orthologous complex in fruit flies: PMID: 10748036.	0.858
3	C14F5.2	ZIG-3	380	ZK84.6	INS-6	13.4121		Orthologous complex in fruit flies: PMID: 10748036.	0.849
4	C09C7.1	ZIG-4	375	Y71G12B.20a	MAB-20	21.8182	152.569	–	0.157
4	C09C7.1	ZIG-4	379	Y116F11B.1	DAF-28	42.199	164.837	Orthologous complex in fruit flies: PMID: 10748036.	0.641
4	C09C7.1	ZIG-4	380	ZK84.6	INS-6	87.1128	436.823	Orthologous complex in fruit flies: PMID: 10748036.	0.755
5	Y48A6A.1	ZIG-5	69	F13B12.5	INS-1	34.5174	75.0838	Orthologous complex in fruit flies: PMID: 10748036.	0.308
5	Y48A6A.1	ZIG-5	120	C25G4.10a	IGDB-2	20.0773	45.2541	–	0.364
5	Y48A6A.1	ZIG-5	292	ZC374.2		30.9506	75.0667	–	0.186
6	T03G11.8	ZIG-6	129	C37C3.6c	MIG-6	41.0375	610.587	–	0.798
6	T03G11.8	ZIG-6	243	T11F8.3a	RME-2	48.2113	185.921	–	0.194
6	T03G11.8	ZIG-6	245	T13C2.6b		35.4877	163.751	–	0.428
8	Y39E4B.8	ZIG-8	18	C34C6.3		14.3295	163.614	–	0.333
8	Y39E4B.8	ZIG-8	128	C36F7.4e	RIG-5	78.4183	353.65	PMID: 31043568.	0.613
9	Y119C1B.9	ZIG-9	9	Y119C1B.9	ZIG-9	30.2929	140.556	–	0.605
9	Y119C1B.9	ZIG-9	80	K05F1.5	LECT-2	12.8724	30.1715	–	0.146
9	Y119C1B.9	ZIG-9	209	H42K12.3		113.807	871.493	–	0.314
13	B0507.1		128	C36F7.4e	RIG-5	23.5785	54.1117	–	0.215
13	B0507.1		144	E01G6.1		36.027	154.448	–	0.314
14	C25E10.7		126	ZK856.6		68.5937	545.757	–	0.172
15	C25E10.8		35	F40A3.2		16.7667		–	0.165
21	C53B7.1	RIG-3	148	F02G3.1a	NCAM-1	121.419	1020.1	RIG-3 is (distant) NCAM-like, and NCAMs may homodimerize.	0.745
23	F10F2.4	LRON-5	63	T05A1.3a	LRON-14	86.7585	484.176	–	0.813
28	F15B9.8		126	ZK856.6		84.4974	420.948	–	0.144
28	F15B9.8		198	F56H11.1a	FBL-1	21.3503	112.614	–	0.26
28	F15B9.8		292	ZC374.2		20.6797	39.5604	–	0.546
28	F15B9.8		354	F58H1.4	FLR-2	19.1108	16.5008	–	0.657
33	F35D2.3		33	F35D2.3		10.3085	57.2195	–	0.586
34	F39H12.4	IGCM-1	34	F39H12.4	IGCM-1	45.1819	976.179	IGCM-1 may be an ortholog of fruit fly ed, which homodimerizes (PMID: 17936269)	0.215
36	F40E10.4	SLT-1	305	ZK377.2a	SAX-3	9.90658	27.5743	Robo-Slit interaction.
40	F58G4.4	SDZ-23	132	C44H4.3	SYM-1	8.9048		–	0.446
40	F58G4.4	SDZ-23	305	ZK377.2a	SAX-3	18.3167		–	0.205
42	F59F3.1	VER-3	370	Y39A3CL.6	PVF-1	83.423	124.941	Likely orthologous to PVDF-VEGF binding.	0.165
43	H02I12.4	DSL-6	132	C44H4.3	SYM-1	82.9695	824.37	–	0.271
44	H22K11.4a	SGCA-1	242	T11F1.9	IRLD-51	10.8025	16.7386	–	0.288
46	K03D10.1	KAL-1	109	C07F11.1	TOL-1	15.3508	48.7983	–	0.241
46	K03D10.1	KAL-1	194	F54F3.1a	NID-1	16.089	48.0348	–	0.245
46	K03D10.1	KAL-1	236	T05G5.1a		9.81446	16.5172	–	0.211
46	K03D10.1	KAL-1	305	ZK377.2a	SAX-3	29.7013	50.063	Genetic interaction: PMID 16677626.	0.556
47	K09C8.5	PXN-2	236	T05G5.1a		15.9804	55.2339	–	0.296
50	R151.5	DPY-31	215	K04F1.13	IRLD-44	13.5582		–	0.305
52	T21B6.1	DGN-1	118	C23H4.8		8.77278	21.6163	–
53	T22E7.1a	LRON-8	216	K06A9.3		12.0426	14.7412	–
53	T22E7.1a	LRON-8	345	F08H9.6	CLEC-57	21.73	24.5755	–	0.589
54	T25F10.3		244	T12A7.2b		26.1972	132.281	–	0.189
55	W09G12.4	DSL-1	120	C25G4.10a	IGDB-2	43.4765	50.8912	–	0.39
55	W09G12.4	DSL-1	310	C54G7.3c	LGX-1	22.5262		–	0.57
58	Y73C8B.4	LAG-2	126	ZK856.6		17.1516	79.62	–	0.139
58	Y73C8B.4	LAG-2	146	F02A9.6	GLP-1	11.6529	51.9149	Known Delta-Notch interaction.
58	Y73C8B.4	LAG-2	229	R107.8	LIN-12	135.466	871.678	Known Delta-Notch interaction.	0.628
58	Y73C8B.4	LAG-2	350	F43C9.4a	MIG-13	9.66821	17.8449	–
58	Y73C8B.4	LAG-2	367	T28B8.2	INS-18	12.7531	16.8838	–
63	T05A1.3a	LRON-14	236	T05G5.1a		9.00226	26.2425	–
63	T05A1.3a	LRON-14	341	C54C8.7	CLEC-11	115.821	435.342	–	0.2
64	T23G11.6a	LRON-9	317	K07D8.1	MUP-4	69.6051	321.616	–	0.344
66	C41G6.6	IRLD-25	101	B0034.3a	CASY-1	12.4261		–
71	Y39A1A.7	LRON-10	272	Y47H9C.4c	CED-1	144.682	1026.76	–	0.604
73	F40E10.4-N	SLT-1N	74	F40E10.4-N	SLT-1C	23.906	25.5194	–	0.711
73	F40E10.4-N	SLT-1N	128	C36F7.4e	RIG-5	12.3652	19.4329	–
73	F40E10.4-N	SLT-1N	243	T11F8.3a	RME-2	8.80279	10.0337	–
73	F40E10.4-N	SLT-1N	305	ZK377.2a	SAX-3	29.4086	57.3026	Robo-Slit interaction.	0.507
74	F40E10.4-N	SLT-1C	337	C32H11.1a	IRG-6	14.7905	22.6536	–	0.206
76	F41C6.1	UNC-6	85	T19B4.7	UNC-40	11.0776	26.1974	Known Netrin-UNC-40 binding.
76	F41C6.1	UNC-6	86	B0273.4a	UNC-5	8.8949		Known Netrin-UNC-5 binding. Including PMID: 38363837.
80	K05F1.5	LECT-2	212	K04D7.4a	PTP-4	8.54166	21.1475	–
80	K05F1.5	LECT-2	266	Y37E11AL.6b	FMIL-1	26.1263	71.7708	–	0.216
80	K05F1.5	LECT-2	350	F43C9.4a	MIG-13	19.7517	19.7654	–	0.487
80	K05F1.5	LECT-2	366	T23B12.8b		20.7103	52.731	–	0.213
81	T01G9.3	DMA-1	155	F14B4.1	LRLP-1	23.2827	89.1546	–	0.553
85	T19B4.7	UNC-40	266	Y37E11AL.6b	FMIL-1	94.1641	950.606	–	0.4
86	B0273.4a	UNC-5	307	ZK994.3	PXN-1	80.9897	231.386	–	0.448
88	B0457.1a	LAT-1	109	C07F11.1	TOL-1	159.011	1348.08	Interaction known between fly orthologs.	0.55
90	Y71H2AM.10	TMEM-132	335	C29A12.4l	NRX-1	81.7179	325.33	–	0.354
91	F49E11.5	SCL-10	266	Y37E11AL.6b	FMIL-1	20.1318	31.5371	–	0.154
91	F49E11.5	SCL-10	352	F56A11.3	EFN-4	55.9135	192.864	–	0.773
92	B0222.11	B0222.11	119	C24G6.2a	HIR-1	82.7846	607.267	–	0.675
93	B0365.6	CLEC-41	93	B0365.6	CLEC-41	20.1371	185.528	–	0.155
93	B0365.6	CLEC-41	198	F56H11.1a	FBL-1	12.2719	90.1374	–
93	B0365.6	CLEC-41	324	T25C12.3		31.3918	223.284	–	0.371
95	C02B8.12		119	C24G6.2a	HIR-1	34.9619	183.557	–	0.642
95	C02B8.12		157	F15B9.9	DSL-7	10.9902		–
101	B0034.3a	CASY-1	111	C09E7.3	OIG-1	53.0478	162.677	–	0.932
101	B0034.3a	CASY-1	248	T19D12.6		61.6738	406.893	–	0.488
101	B0034.3a	CASY-1	372	Y55F3AL.1b	PLX-1	68.6504	644.603	–	0.589
103	B0393.5		203	F58E6.13c		56.9963	41.8037	–	0.272
104	C01G6.8a	CAM-1	198	F56H11.1a	FBL-1	19.8579	57.4092	–	0.328
110	C09D8.1a	PTP-3	128	C36F7.4e	RIG-5	65.0539	144.461	–	0.676
110	C09D8.1a	PTP-3	166	F20B10.1	NLR-1	11.8331	68.5941	–
110	C09D8.1a	PTP-3	203	F58E6.13c		12.3062		–
111	C09E7.3	OIG-1	111	C09E7.3	OIG-1	26.7129	56.7637	–	0.829
111	C09E7.3	OIG-1	266	Y37E11AL.6b	FMIL-1	9.22385		–
112	C09F9.2		270	Y46G5A.29		32.152		–	0.398
114	C16B8.4		208	H25K10.6	IRLD-39	70.7705		–	0.45
114	C16B8.4		265	Y37D8A.13	UNC-71	15.4909	45.6927	–	0.669
115	C17D12.6a	SPE-9	183	F38E9.2	NAS-39	9.63657		–
119	C24G6.2a	HIR-1	363	T16H12.9		58.4261	97.859	–	0.713
120	C25G4.10a	IGDB-2	157	F15B9.9	DSL-7	14.1069		–
120	C25G4.10a	IGDB-2	376	Y76A2B.2	LRON-13	27.3324	78.5219	–	0.233
126	ZK856.6	ZK856.6	140	D1044.2b	DEX-1	19.8515	121.126	–	0.279
126	ZK856.6	ZK856.6	142	D1073.1b	TRK-1	22.6833	159.706	–	0.675
128	C36F7.4e	RIG-5	166	F20B10.1	NLR-1	20.5961	66.7076	–	0.665
128	C36F7.4e	RIG-5	248	T19D12.6		29.3552	114.447	–	0.312
128	C36F7.4e	RIG-5	265	Y37D8A.13	UNC-71	11.4313	15.3274	–
128	C36F7.4e	RIG-5	325	W02B9.1b	HMR-1	23.4449	97.3583	–	0.378
129	C37C3.6c	MIG-6	247	T17A3.10	ZIG-13	66.3053	935.188	–	0.471
129	C37C3.6c	MIG-6	286	Y73F8A.18	IRLD-59	69.2969	1131.41	–	0.888
129	C37C3.6c	MIG-6	292	ZC374.2		68.3473	651.311	–	0.227
129	C37C3.6c	MIG-6	350	F43C9.4a	MIG-13	32.3958	128.777	–	0.846
131	C44H4.2	LET-4	212	K04D7.4a	PTP-4	75.4704	450.766	–	0.237
131	C44H4.2	LET-4	225	R05G6.9		62.8401	256.035	–	0.389
131	C44H4.2	LET-4	350	F43C9.4a	MIG-13	12.7939	16.8624	–
132	C44H4.3	SYM-1	186	F40G9.8		9.22283		–
132	C44H4.3	SYM-1	209	H42K12.3		78.2987	430.304	–	0.443
132	C44H4.3	SYM-1	210	K03A1.2a	LRON-7	11.2103		–
140	D1044.2b	DEX-1	270	Y46G5A.29		70.5326	366.655	–	0.358
141	D1044.3	PQN-25	341	C54C8.7	CLEC-11	23.637	17.0193	–	0.521
144	E01G6.1		200	F58A3.2a	EGL-15	33.4465	71.6375	–	0.276
144	E01G6.1		348	F27E5.4	PHG-1	110.244	515.669	–	0.866
148	F02G3.1a	NCAM-1	210	K03A1.2a	LRON-7	9.48996		–
151	F09F9.4		212	K04D7.4a	PTP-4	29.7756	143.825	–	0.178
155	F14B4.1	LRLP-1	285	Y71F9B.8a	LRON-11	17.071	15.5033	–	0.422
164	F18F11.3d	CDH-8	204	F59C12.1	CDH-9	122.838	984.566	Cadherin proteins, which can homo or hetero dimerize.	0.592
167	F21A3.11		167	F21A3.11		9.9404	11.4396	–
167	F21A3.11		245	T13C2.6b		18.0233	31.8311	–	0.346
181	F37E3.2	LRON-6	181	F37E3.2	LRON-6	9.13965		–
181	F37E3.2	LRON-6	232	SSSD1.1	IGCM-2	9.5073		–
181	F37E3.2	LRON-6	236	T05G5.1a		10.0597	14.3753	–
181	F37E3.2	LRON-6	243	T11F8.3a	RME-2	9.53229	14.9752	–
181	F37E3.2	LRON-6	245	T13C2.6b		11.4022	17.4655	–
186	F40G9.8		186	F40G9.8		30.307	65.4172	–	0.652
187	F41G3.12	AGR-1	334	C15A11.3	SOL-1	110.942	662.669	–	0.557
189	F44G4.8a	DEP-1	319	R10F2.1	CDH-1	97.7665	890.862	–
189	F44G4.8a	DEP-1	348	F27E5.4	PHG-1	98.0024	675.574	–	0.861
193	F53C11.9		265	Y37D8A.13	UNC-71	11.2332		–
194	F54F3.1a	NID-1	292	ZC374.2		14.998	45.849	–	0.359
197	F56D1.4b	CLR-1	219	K09E2.4a	RIG-1	14.5611	37.7756	–
197	F56D1.4b	CLR-1	236	T05G5.1a		10.3364		–
198	F56H11.1a	FBL-1	212	K04D7.4a	PTP-4	12.6271	27.4533	–
200	F58A3.2a	EGL-15	275	Y54G2A.29	NDNF-1	53.9995	63.2921	–	0.242
200	F58A3.2a	EGL-15	312	F28B4.3		10.6089	25.2836	–
203	F58E6.13c		203	F58E6.13c		23.1193	64.3796	–	0.595
210	K03A1.2a	LRON-7	210	K03A1.2a	LRON-7	31.468	28.789	–	0.186
210	K03A1.2a	LRON-7	345	F08H9.6	CLEC-57	8.45741
210	K03A1.2a	LRON-7	361	T02C5.1a		9.8224	14.2028	–
210	K03A1.2a	LRON-7	363	T16H12.9		20.7869	18.7451	–	0.318
212	K04D7.4a	PTP-4	212	K04D7.4a	PTP-4	15.1814	116.703	–	0.642
212	K04D7.4a	PTP-4	231	R11G1.1		21.9348	47.6813	–	0.508
212	K04D7.4a	PTP-4	243	T11F8.3a	RME-2	8.88774	20.4619	–
212	K04D7.4a	PTP-4	248	T19D12.6		53.6053	428.229	–	0.37
212	K04D7.4a	PTP-4	266	Y37E11AL.6b	FMIL-1	8.53753	29.9675	–
219	K09E2.4a	RIG-1	236	T05G5.1a		36.5927	149.733	–	0.177
222	M03A1.1b	VAB-1	339	C43F9.8	EFN-2	136.643	1226.48	Eph-Ephrin interaction.	0.775
222	M03A1.1b	VAB-1	352	F56A11.3	EFN-4	61.2835	846.064	Eph-Ephrin interaction.	0.594
225	R05G6.9		246	T17A3.1	VER-1	35.1811		–	0.194
227	R07G3.9	OIG-4	236	T05G5.1a		11.6734	12.6689	–
230	R10H1.5	NAS-23	269	Y38C1AA.9		62.7325	348.278	–	0.227
234	T02C5.3b	IGCM-3	234	T02C5.3b	IGCM-3	17.8	78.5944	–	0.674
236	T05G5.1a		265	Y37D8A.13	UNC-71	11.5928	14.4082	–
236	T05G5.1a		334	C15A11.3	SOL-1	14.7559	38.7497	–
236	T05G5.1a		345	F08H9.6	CLEC-57	11.4095		–
274	Y54G2A.25a	LAD-2	345	F08H9.6	CLEC-57	11.9867		–	0.668
245	T13C2.6b		253	T22C8.2	CHHY-1	41.7787	101.957	–	0.211
245	T13C2.6b		337	C32H11.1a	IRG-6	21.9061	54.4225	–
247	T17A3.10	ZIG-13	319	R10F2.1	CDH-1	14.0305	74.321	–	0.203
258	Y102A11A.8	IGCM-4	305	ZK377.2a	SAX-3	28.8379	97.366	–	0.174
266	Y37E11AL.6b	FMIL-1	334	C15A11.3	SOL-1	84.2278	481.394	–	0.201
269	Y38C1AA.9		350	F43C9.4a	MIG-13	32.005	114.109	–	0.19
270	Y46G5A.29		337	C32H11.1a	IRG-6	23.648	68.1961	–	0.228
270	Y46G5A.29		350	F43C9.4a	MIG-13	24.2144	50.8241	–
285	Y71F9B.8a	LRON-11	320	R13F6.4e	TEN-1	66.6218	95.4719	–
292	ZC374.2		361	T02C5.1a		22.6489	49.4122	–	0.248
305	ZK377.2a	SAX-3	352	F56A11.3	EFN-4	46.7057	240.563	–	0.523
305	ZK377.2a	SAX-3	372	Y55F3AL.1b	PLX-1	19.8514	101.408	–	0.399
307	ZK994.3	PXN-1	345	F08H9.6	CLEC-57	16.1088	14.0414	–	0.262
312	F28B4.3		324	T25C12.3		30.3459	133.549	–
319	R10F2.1	CDH-1	331	ZK112.7	CDH-3	47.2148	278.257	Cadherin proteins, which can homo or hetero dimerize.
319	R10F2.1	CDH-1	376	Y76A2B.2	LRON-13	95.9756	571.691	–
325	W02B9.1b	HMR-1	325	W02B9.1b	HMR-1	50.561	526.506	In vivo localization as evidence (PMID: 25938815); suggested in PMID:20515680 due to cadherin homology
342	D1037.2	SMP-2	372	Y55F3AL.1b	PLX-1	75.8844	1396.59	Semaphorin-Plexin interaction.	0.846
352	F56A11.3	EFN-4	375	Y71G12B.20a	MAB-20	77.4981	806.082	–	0.752
354	F58H1.4	FLR-2	366	T23B12.8b		53.8282	68.17	–	0.858
356	K03E5.1	NETO-1	376	Y76A2B.2	LRON-13	35.0163	57.4919	–	0.306
357	K04B12.1	PLX-2	375	Y71G12B.20a	MAB-20	10.1505	65.4021	Semaphorin-Plexin interaction.
363	T16H12.9		363	T16H12.9		13.869	20.8254	–
371	Y54E5B.1a	SMP-1	372	Y55F3AL.1b	PLX-1	112.857	1186.91	Semaphorin-Plexin interaction.	0.859
