## Supplemental Table S6 for "Nematode Extracellular Protein Interactome Expands Connections between Signaling Pathways"

### Sheet: Table S6
Table S6. Experimental details and parameters for all surface plasmon experiments included in the manuscript. Biacore chips are purchased from Cytiva. HBSp+: 10 mM HEPES, 150 mM NaCl, 0.05% Tween-20.
Figure	Ligand	Analyte	Biacore Model	Ligand immobilization method	Immobilization level (RU)	Association time (s)	Dissociation time (s)	Running buffer	Regeneration solution
Figure 4D	ZIG-5	INS-1	T200	Biotin capture (SA chip)	494	45	2700	HBSp+, pH 7.4, 0.1% BSA	0.1 M Bicine, pH 9, 50% Ethylene Glycol
		INS-6				45	480	HBSp+, pH 7.4, 0.1% BSA	10 mM Glycine, pH 2.0
	ZIG-4	INS-1	T200	Biotin capture (SA chip)	492	45	2700	HBSp+, pH 7.4, 0.1% BSA	0.1 M Bicine, pH 9, 50% Ethylene Glycol
		INS-6				45	480	HBSp+, pH 7.4, 0.1% BSA	10 mM Glycine, pH 2.0
Figure 5B	ZK856.6	TRK-1 (ECD)	T200	Biotin capture (SA chip)	1164	60	420	HBSp+, pH 7.4, 0.1% BSA	10 mM HEPES, 1 M NaCl
		hFGFR2 (ECD)				60	420	HBSp+, pH 7.4, 0.1% BSA	10 mM HEPES, 1 M NaCl
Figure 5C	HIR-1 (ECD)	B0222.11	T200	Biotin capture (SA chip)	1134	45	420	HBSp+, pH 7.4, 0.1% BSA	10 mM Glycine, pH 3.0
		LET-756 (35-241)				45	420	HBSp+, pH 7.4, 0.1% BSA	10 mM HEPES, 1 M NaCl
Figure 5D	LET-756 (35-241)	EGL-15 (ECD)	T200	Amine coupling (CM5 chip)	1112	45	360	HBSp+, pH 7.4, 0.1% BSA	-
		EGL-15 (ECD) + heparin				45	360	HBSp+, pH 7.4, 0.1% BSA	-
Figure 5E	NDNF-1-Fc	EGL-15 (ECD)	T200	Fc tag capture (Protein A chip)	1221	60	360	HBSp+, pH 7.4, 0.1% BSA	-
		HIR-1 (ECD)				60	360	HBSp+, pH 7.4, 0.1% BSA	-
Figure 6B	PTP-3 (ECD)	RIG-5 (ECD)	T200	Biotin capture (SA chip)	994	45	480	HBSp+, pH 7.4, 0.1% BSA	-
		ZIG-4				45	480	HBSp+, pH 7.4, 0.1% BSA	-
Figure 6C	NLR-1 (ECD)	RIG-5 (ECD)	T200	Biotin capture (SA chip)	767	45	480	HBSp+, pH 7.4, 0.1% BSA	-
		ZIG-4				45	480	HBSp+, pH 7.4, 0.1% BSA	-
Figure 6D	HMR-1 (ECD)	RIG-5 (ECD)	T200	Biotin capture (SA chip)	1192	45	480	HBSp+, pH 7.4, 0.1% BSA	-
		B0222.11				45	240	HBSp+, pH 7.4, 0.1% BSA	-
Figure 6E	T19D12.6 (ECD)	RIG-5 (ECD)	T200	Biotin capture (SA chip)	557	45	480	HBSp+, pH 7.4, 0.1% BSA	-
		ZIG-4				45	480	HBSp+, pH 7.4, 0.1% BSA	-
Figure S7	NLG-1 (ECD)	NRX-1 (LNS6)	8K	Biotin capture (SA chip)	1019	90	120	HBSp+, pH 7.2, 5 mM CaCl2	-
