## Supplemental Table S7 for "Nematode Extracellular Protein Interactome Expands Connections between Signaling Pathways"

### Sheet: Table S7
Table S7. 185 experimental PPIs based on the number of chemical synapses associated with each interaction. Interactions where there was no expression data for one or both of the binding partners are labeled N/A. We randomize the neuron connectome as a random control.
Sequence Name	Protein Name	Sequence Name	Protein Name	MaxEnt z-score	Supporting Synapses evidence	Supporting Synapses evidence (random control)	Supporting Synapses evidence (z- score)
B0457.1a	LAT-1	C07F11.1	TOL-1	159.011	2002	2071.1	-1.37005
Y39A1A.7	LRON-10	Y47H9C.4c	CED-1	144.682	2162	2105.26	1.07542
M03A1.1b	VAB-1	C43F9.8	EFN-2	136.643	1126	1351.27	-6.22679
Y73C8B.4	LAG-2	R107.8	LIN-12	135.466	1	22.932	-4.74397
F18F11.3d	CDH-8	F59C12.1	CDH-9	122.838	157	103.638	5.34768
C53B7.1	RIG-3	F02G3.1a	NCAM-1	121.419	2332	2283.33	0.913798
T05A1.3a	LRON-14	C54C8.7	CLEC-11	115.821	N/A	N/A	N/A
Y119C1B.9	ZIG-9	H42K12.3	H42K12.3	113.807	148	139.702	0.722278
Y54E5B.1a	SMP-1	Y55F3AL.1b	PLX-1	112.857	665	610.652	2.08701
F41G3.12	AGR-1	C15A11.3	SOL-1	110.942	1338	1191.8	4.10326
E01G6.1	E01G6.1	F27E5.4	PHG-1	110.244	N/A	N/A	N/A
F44G4.8a	DEP-1	F27E5.4	PHG-1	98.0024	N/A	N/A	N/A
F44G4.8a	DEP-1	R10F2.1	CDH-1	97.7665	1744	1811.85	-1.45608
R10F2.1	CDH-1	Y76A2B.2	LRON-13	95.9756	235	202.019	2.55834
T19B4.7	UNC-40	Y37E11AL.6b	FMIL-1	94.1641	1622	1624.38	-0.0565707
C09C7.1	ZIG-4	ZK84.6	INS-6	87.1128	20	5.828	5.95672
F10F2.4	LRON-5	T05A1.3a	LRON-14	86.7585	215	230.805	-1.06972
F15B9.8	F15B9.8	ZK856.6	ZK856.6	84.4974	53	23.742	6.27828
Y37E11AL.6b	FMIL-1	C15A11.3	SOL-1	84.2278	1257	1157.34	2.73475
F59F3.1	VER-3	Y39A3CL.6	PVF-1	83.423	N/A	N/A	N/A
H02I12.4	DSL-6	C44H4.3	SYM-1	82.9695	N/A	N/A	N/A
B0222.11	B0222.11	C24G6.2a	HIR-1	82.7846	N/A	N/A	N/A
Y71H2AM.10	TMEM-132	C29A12.4l	NRX-1	81.7179	5054	5048.88	0.0547109
B0273.4a	UNC-5	ZK994.3	PXN-1	80.9897	669	464.363	8.83692
Y39E4B.8	ZIG-8	C36F7.4e	RIG-5	78.4183	536	462.871	3.60929
C44H4.3	SYM-1	H42K12.3	H42K12.3	78.2987	558	528.309	1.27075
F56A11.3	EFN-4	Y71G12B.20a	MAB-20	77.4981	1695	1715.53	-0.463319
D1037.2	SMP-2	Y55F3AL.1b	PLX-1	75.8844	470	466.676	0.15236
C44H4.2	LET-4	K04D7.4a	PTP-4	75.4704	N/A	N/A	N/A
C16B8.4	C16B8.4	H25K10.6	IRLD-39	70.7705	10	14.881	-1.2899
D1044.2b	DEX-1	Y46G5A.29	Y46G5A.29	70.5326	N/A	N/A	N/A
T23G11.6a	LRON-9	K07D8.1	MUP-4	69.6051	190	260.536	-4.7142
C37C3.6c	MIG-6	Y73F8A.18	IRLD-59	69.2969	N/A	N/A	N/A
B0034.3a	CASY-1	Y55F3AL.1b	PLX-1	68.6504	2972	2970.39	0.0255903
C25E10.7	C25E10.7	ZK856.6	ZK856.6	68.5937	27	12.533	4.20245
C37C3.6c	MIG-6	ZC374.2	ZC374.2	68.3473	34	14.172	5.83671
Y71F9B.8a	LRON-11	R13F6.4e	TEN-1	66.6218	685	730.66	-1.72919
C37C3.6c	MIG-6	T17A3.10	ZIG-13	66.3053	N/A	N/A	N/A
C09D8.1a	PTP-3	C36F7.4e	RIG-5	65.0539	1119	1131.58	-0.388999
C44H4.2	LET-4	R05G6.9	R05G6.9	62.8401	N/A	N/A	N/A
R10H1.5	NAS-23	Y38C1AA.9	Y38C1AA.9	62.7325	N/A	N/A	N/A
B0034.3a	CASY-1	T19D12.6	T19D12.6	61.6738	3991	3990.04	0.012586
F42F12.2	ZIG-2	ZK84.6	INS-6	61.498	0	3.036	-1.75614
M03A1.1b	VAB-1	F56A11.3	EFN-4	61.2835	883	910.248	-0.904145
C24G6.2a	HIR-1	T16H12.9	T16H12.9	58.4261	N/A	N/A	N/A
B0393.5	B0393.5	F58E6.13c	F58E6.13C	56.9963	48	48.549	-0.0822214
F49E11.5	SCL-10	F56A11.3	EFN-4	55.9135	440	396.063	2.28254
F58A3.2a	EGL-15	Y54G2A.29	NDNF-1	53.9995	49	101.466	-5.40781
F58H1.4	FLR-2	T23B12.8b	T23B12.8B	53.8282	14	21.094	-1.59453
K04D7.4a	PTP-4	T19D12.6	T19D12.6	53.6053	1397	1407.74	-0.267751
B0034.3a	CASY-1	C09E7.3	OIG-1	53.0478	2548	2546.57	0.025757
W02B9.1b	HMR-1	W02B9.1b	HMR-1	50.561	2697	2679.91	0.349066
T03G11.8	ZIG-6	T11F8.3a	RME-2	48.2113	N/A	N/A	N/A
R10F2.1	CDH-1	ZK112.7	CDH-3	47.2148	146	134.83	1.01073
ZK377.2a	SAX-3	F56A11.3	EFN-4	46.7057	1591	1612.11	-0.4953
F39H12.4	IGCM-1	F39H12.4	IGCM-1	45.1819	208	137.768	6.10293
W09G12.4	DSL-1	C25G4.10a	IGDB-2	43.4765	N/A	N/A	N/A
C09C7.1	ZIG-4	Y116F11B.1	DAF-28	42.199	89	40.641	8.18937
T13C2.6b	T13C2.6B	T22C8.2	CHHY-1	41.7787	262	263.85	-0.116818
T03G11.8	ZIG-6	C37C3.6c	MIG-6	41.0375	N/A	N/A	N/A
K09E2.4a	RIG-1	T05G5.1a	T05G5.1A	36.5927	232	211.596	1.53327
B0507.1	B0507.1	E01G6.1	E01G6.1	36.027	99	96.757	0.247478
T03G11.8	ZIG-6	T13C2.6b	T13C2.6B	35.4877	N/A	N/A	N/A
R05G6.9	R05G6.9	T17A3.1	VER-1	35.1811	N/A	N/A	N/A
F42F12.2	ZIG-2	Y116F11B.1	DAF-28	35.0589	18	21.745	-0.834658
K03E5.1	NETO-1	Y76A2B.2	LRON-13	35.0163	196	166.823	2.33115
C02B8.12	C02B8.12	C24G6.2a	HIR-1	34.9619	N/A	N/A	N/A
Y48A6A.1	ZIG-5	F13B12.5	INS-1	34.5174	524	425.62	5.11438
E01G6.1	E01G6.1	F58A3.2a	EGL-15	33.4465	40	48.654	-1.30162
C37C3.6c	MIG-6	F43C9.4a	MIG-13	32.3958	8	31.561	-4.38074
C09F9.2	C09F9.2	Y46G5A.29	Y46G5A.29	32.152	N/A	N/A	N/A
Y38C1AA.9	Y38C1AA.9	F43C9.4a	MIG-13	32.005	81	98.218	-1.7626
K03A1.2a	LRON-7	K03A1.2a	LRON-7	31.468	1557	1517.1	1.07171
B0365.6	CLEC-41	T25C12.3	T25C12.3	31.3918	N/A	N/A	N/A
Y48A6A.1	ZIG-5	ZC374.2	ZC374.2	30.9506	197	160.853	2.9333
F28B4.3	F28B4.3	T25C12.3	T25C12.3	30.3459	N/A	N/A	N/A
F40G9.8	F40G9.8	F40G9.8	F40G9.8	30.307	N/A	N/A	N/A
Y119C1B.9	ZIG-9	Y119C1B.9	ZIG-9	30.2929	22	14.431	2.07411
F09F9.4	F09F9.4	K04D7.4a	PTP-4	29.7756	552	539.892	0.535278
K03D10.1	KAL-1	ZK377.2a	SAX-3	29.7013	2426	2438.73	-0.236528
F40E10.4-N	SLT-1N	ZK377.2a	SAX-3	29.4086	253	246.234	0.45197
C36F7.4e	RIG-5	T19D12.6	T19D12.6	29.3552	713	778.397	-2.45438
Y102A11A.8	IGCM-4	ZK377.2a	SAX-3	28.8379	2283	2266.08	0.314299
C25G4.10a	IGDB-2	Y76A2B.2	LRON-13	27.3324	225	271.914	-3.01437
C09E7.3	OIG-1	C09E7.3	OIG-1	26.7129	536	548.384	-0.580356
T25F10.3	T25F10.3	T12A7.2b	T12A7.2B	26.1972	554	547.638	0.294452
K05F1.5	LECT-2	Y37E11AL.6b	FMIL-1	26.1263	614	596.168	0.751796
Y46G5A.29	Y46G5A.29	F43C9.4a	MIG-13	24.2144	N/A	N/A	N/A
F40E10.4-N	SLT-1N	F40E10.4-C	SLT-1C	23.906	39	6.156	13.9244
Y46G5A.29	Y46G5A.29	C32H11.1a	IRG-6	23.648	N/A	N/A	N/A
D1044.3	PQN-25	C54C8.7	CLEC-11	23.637	N/A	N/A	N/A
B0507.1	B0507.1	C36F7.4e	RIG-5	23.5785	145	177.684	-2.67537
C36F7.4e	RIG-5	W02B9.1b	HMR-1	23.4449	1072	1097.66	-0.79001
T01G9.3	DMA-1	F14B4.1	F14B4.1	23.2827	799	751.227	1.6965
F58E6.13c	F58E6.13C	F58E6.13c	F58E6.13C	23.1193	182	180.561	0.108648
ZK856.6	ZK856.6	D1073.1b	TRK-1	22.6833	206	179.599	2.14264
ZC374.2	ZC374.2	T02C5.1a	T02C5.1A	22.6489	0	0
W09G12.4	DSL-1	C54G7.3c	LGX-1	22.5262	N/A	N/A	N/A
K04D7.4a	PTP-4	R11G1.1	R11G1.1	21.9348	264	257.488	0.448269
T13C2.6b	T13C2.6B	C32H11.1a	IRG-6	21.9061	N/A	N/A	N/A
C09C7.1	ZIG-4	Y71G12B.20a	MAB-20	21.8182	435	436.698	-0.0839143
T22E7.1a	LRON-8	F08H9.6	CLEC-57	21.73	N/A	N/A	N/A
F15B9.8	F15B9.8	F56H11.1a	FBL-1	21.3503	46	24.741	4.46162
K03A1.2a	LRON-7	T16H12.9	T16H12.9	20.7869	N/A	N/A	N/A
K05F1.5	LECT-2	T23B12.8b	T23B12.8B	20.7103	113	123.912	-1.02876
F15B9.8	F15B9.8	ZC374.2	ZC374.2	20.6797	92	51.139	5.80658
C36F7.4e	RIG-5	F20B10.1	NLR-1	20.5961	666	672.826	-0.273068
B0365.6	CLEC-41	B0365.6	CLEC-41	20.1371	12	3.471	4.79858
F49E11.5	SCL-10	Y37E11AL.6b	FMIL-1	20.1318	396	423.208	-1.43376
Y48A6A.1	ZIG-5	C25G4.10a	IGDB-2	20.0773	1102	1158.99	-1.6906
C01G6.8a	CAM-1	F56H11.1a	FBL-1	19.8579	183	190.45	-0.567573
ZK856.6	ZK856.6	D1044.2b	DEX-1	19.8515	N/A	N/A	N/A
ZK377.2a	SAX-3	Y55F3AL.1b	PLX-1	19.8514	2747	2752.83	-0.0958132
K05F1.5	LECT-2	F43C9.4a	MIG-13	19.7517	572	347	11.3098
F15B9.8	F15B9.8	F58H1.4	FLR-2	19.1108	41	33.59	1.26657
F58G4.4	SDZ-23	ZK377.2a	SAX-3	18.3167	N/A	N/A	N/A
F21A3.11	F21A3.11	T13C2.6b	T13C2.6B	18.0233	97	96.662	0.0364204
T02C5.3b	IGCM-3	T02C5.3b	IGCM-3	17.8	1235	1260.91	-0.79659
Y73C8B.4	LAG-2	ZK856.6	ZK856.6	17.1516	10	14.1	-1.15212
F14B4.1	F14B4.1	Y71F9B.8a	LRON-11	17.071	1153	1069.7	2.39115
C25E10.8	C25E10.8	F40A3.2	F40A3.2	16.7667	100	81.964	2.13656
ZK994.3	PXN-1	F08H9.6	CLEC-57	16.1088	N/A	N/A	N/A
K03D10.1	KAL-1	F54F3.1a	NID-1	16.089	74	73.082	0.110247
K09C8.5	PXN-2	T05G5.1a	T05G5.1A	15.9804	21	18.541	0.592981
C16B8.4	C16B8.4	Y37D8A.13	UNC-71	15.4909	619	659.615	-1.58102
K03D10.1	KAL-1	C07F11.1	TOL-1	15.3508	1433	1420.24	0.324215
K04D7.4a	PTP-4	K04D7.4a	PTP-4	15.1814	395	374.475	1.1399
F54F3.1a	NID-1	ZC374.2	ZC374.2	14.998	19	13.559	1.51276
F40E10.4-C	SLT-1C	C32H11.1a	IRG-6	14.7905	N/A	N/A	N/A
T05G5.1a	T05G5.1A	C15A11.3	SOL-1	14.7559	295	290.419	0.287071
F56D1.4b	CLR-1	K09E2.4a	RIG-1	14.5611	2172	2230.31	-1.13983
Y39E4B.8	ZIG-8	C34C6.3	C34C6.3	14.3295	97	78.925	2.2438
C25G4.10a	IGDB-2	F15B9.9	DSL-7	14.1069	N/A	N/A	N/A
T17A3.10	ZIG-13	R10F2.1	CDH-1	14.0305	N/A	N/A	N/A
T16H12.9	T16H12.9	T16H12.9	T16H12.9	13.869	N/A	N/A	N/A
R151.5	DPY-31	K04F1.13	IRLD-44	13.5582	N/A	N/A	N/A
C14F5.2	ZIG-3	ZK84.6	INS-6	13.4121	9	2.612	3.99605
Y119C1B.9	ZIG-9	K05F1.5	LECT-2	12.8724	156	130.048	2.33374
C44H4.2	LET-4	F43C9.4a	MIG-13	12.7939	N/A	N/A	N/A
Y73C8B.4	LAG-2	T28B8.2	INS-18	12.7531	65	53.41	1.58752
F56H11.1a	FBL-1	K04D7.4a	PTP-4	12.6271	87	83.839	0.368453
C41G6.6	IRLD-25	B0034.3a	CASY-1	12.4261	173	173.162	-0.0130642
F40E10.4-N	SLT-1N	C36F7.4e	RIG-5	12.3652	81	53.129	4.23758
C09D8.1a	PTP-3	F58E6.13c	F58E6.13C	12.3062	1420	1421.82	-0.0442272
B0365.6	CLEC-41	F56H11.1a	FBL-1	12.2719	12	7.511	1.77307
T22E7.1a	LRON-8	K06A9.3	K06A9.3	12.0426	N/A	N/A	N/A
Y54G2A.25a	LAD-2	F08H9.6	CLEC-57	11.9867	N/A	N/A	N/A
C09D8.1a	PTP-3	F20B10.1	NLR-1	11.8331	3382	3372.64	0.139234
R07G3.9	OIG-4	T05G5.1a	T05G5.1A	11.6734	76	66.201	1.3008
Y73C8B.4	LAG-2	F02A9.6	GLP-1	11.6529	5	3.682	0.729427
T05G5.1a	T05G5.1A	Y37D8A.13	UNC-71	11.5928	278	291.689	-0.857241
C36F7.4e	RIG-5	Y37D8A.13	UNC-71	11.4313	723	721.829	0.046952
T05G5.1a	T05G5.1A	F08H9.6	CLEC-57	11.4095	N/A	N/A	N/A
F37E3.2	LRON-6	T13C2.6b	T13C2.6B	11.4022	251	257.314	-0.419849
F53C11.9	F53C11.9	Y37D8A.13	UNC-71	11.2332	365	357.568	0.384683
C44H4.3	SYM-1	K03A1.2a	LRON-7	11.2103	1159	1093.68	1.87342
F41C6.1	UNC-6	T19B4.7	UNC-40	11.0776	902	897.976	0.137019
C02B8.12	C02B8.12	F15B9.9	DSL-7	10.9902	N/A	N/A	N/A
H22K11.4a	SGCA-1	T11F1.9	IRLD-51	10.8025	0	1.451	-1.22825
F58A3.2a	EGL-15	F28B4.3	F28B4.3	10.6089	N/A	N/A	N/A
F56D1.4b	CLR-1	T05G5.1a	T05G5.1A	10.3364	379	387.076	-0.423457
F35D2.3	F35D2.3	F35D2.3	F35D2.3	10.3085	21	6.326	5.95711
K04B12.1	PLX-2	Y71G12B.20a	MAB-20	10.1505	2624	2625.53	-0.0272747
F37E3.2	LRON-6	T05G5.1a	T05G5.1A	10.0597	18	23.407	-1.17902
F21A3.11	F21A3.11	F21A3.11	F21A3.11	9.9404	3	1.237	1.66824
F40E10.4	SLT-1	ZK377.2a	SAX-3	9.90658	253	246.234	0.45197
K03A1.2a	LRON-7	T02C5.1a	T02C5.1A	9.8224	0	0
K03D10.1	KAL-1	T05G5.1a	T05G5.1A	9.81446	208	206.871	0.0838253
Y73C8B.4	LAG-2	F43C9.4a	MIG-13	9.66821	4	67.539	-7.93454
C17D12.6a	SPE-9	F38E9.2	NAS-39	9.63657	56	66.805	-1.39028
F37E3.2	LRON-6	T11F8.3a	RME-2	9.53229	N/A	N/A	N/A
F37E3.2	LRON-6	SSSD1.1	IGCM-2	9.5073	90	68.778	2.56686
F02G3.1a	NCAM-1	K03A1.2a	LRON-7	9.48996	2741	2662.18	1.28991
C09E7.3	OIG-1	Y37E11AL.6b	FMIL-1	9.22385	831	798.556	1.23155
C44H4.3	SYM-1	F40G9.8	F40G9.8	9.22283	N/A	N/A	N/A
F37E3.2	LRON-6	F37E3.2	LRON-6	9.13965	18	8.037	3.78856
T05A1.3a	LRON-14	T05G5.1a	T05G5.1A	9.00226	43	64.076	-2.76066
F58G4.4	SDZ-23	C44H4.3	SYM-1	8.9048	N/A	N/A	N/A
F41C6.1	UNC-6	B0273.4a	UNC-5	8.8949	356	292.439	4.00103
K04D7.4a	PTP-4	T11F8.3a	RME-2	8.88774	N/A	N/A	N/A
F40E10.4-N	SLT-1N	T11F8.3a	RME-2	8.80279	N/A	N/A	N/A
T21B6.1	DGN-1	C23H4.8	C23H4.8	8.77278	69	74.229	-0.619389
K05F1.5	LECT-2	K04D7.4a	PTP-4	8.54166	645	671.017	-0.986268
K04D7.4a	PTP-4	Y37E11AL.6b	FMIL-1	8.53753	600	656.421	-2.35644
K03A1.2a	LRON-7	F08H9.6	CLEC-57	8.45741	N/A	N/A	N/A
